# The BEAC, an epigenetic clock for birds

**DOI:** 10.64898/2026.08.14.744821

**Authors:** Mikaela Hukkanen, Simon Jarman, Alyssa Budd, Flávia Akemi Nitta Fernandes, Roberto Ambrosini, Chloe Anderson, Gaël Bardon, Oliver Berry, Pierre-Paul Bitton, Thomas Bugnyar, Manuela Caprioli, Nicholas Carlile, Jacopo G. Cecere, Nina Cossin-Sevrin, Alessandra Costanzo, Alejandro Corregidor-Castro, Leyla Rivero Davis, Eva van Dijk, Michelle Elsner, Kyle H. Elliott, Joan Ferrer Obiol, Didone Frigerio, Nino Gardoni, Philippe Helsen, Maureen Hofer, Sonia Kleindorfer, Joost Lammers, Don-Jean Léandri-Breton, Jorg Massen, Guillam E. McIvor, Britta S. Meyer, Antoine Morel, Michelangelo Morganti, Elodie Paciello, Josephine Paris, Andrea Pilastro, Leonie Pihlflyckt, Paula Plaza, Andrea M. Polanowski, Aada Puhakka, Lauren Roman, Andrea Romano, Diego Rubolini, Akshata Shetty, Petra Sumasgutner, Conor Taff, Alex Thornton, Emiliano Trucchi, Maren Vitousek, Sofia Westerlund, Shannon Whelan, Sandrine Zahn, Jaakko Kaprio, Céline Le Bohec, Miina Ollikainen, Robin Cristofari

## Abstract

Epigenetic clocks are powerful tools for estimating both chronological and biological age, enabling the integration of age information into population monitoring, demographic modelling, and research on the ecophysiology and evolution of ageing. Most epigenetic clocks so far have been developed for mammals: here, we present the Bird Epigenetic Ageing Clock (BEAC) for estimating chronological age in avian species. BEAC was established based on genome-wide enzymatic methylation sequencing data of known-age king penguins (*Aptenodytes patagonicus*), and validated in nine other bird species. The BEAC collects age-informative signals into a bisulfite amplicon sequencing panel of 24 primer pairs, providing a highly accurate and cost-effective alternative to sequencing-intensive approaches. It achieved strong predictive performance in independent king penguin training (R²=0.88; MAE=1.7 years, n=78) and testing data (R²=0.79; MAE=2.3 years, n=41), with negligible batch effects, high longitudinal consistency, and resilience to reduced sample size or missing loci. Importantly, cross-species validation across 180 samples showed that BEAC reliably captures age-associated methylation signals in nine additional bird species across seven clades, demonstrating that a single set of loci can be predictive of ageing across multiple different bird species. BEAC offers a flexible, empirically validated tool and a transferable framework for developing epigenetic clocks in avian species, providing a highly valuable resource for eco-evolutionary studies of ageing in wild species.
