## Supplementary Data 1 for "The BEAC, an epigenetic clock for birds"

### Sheet: Sheet1
Species	King Penguin	Emp. Penguin	Adélie Penguin	S-Tailed S.water	N. Giant Petrel	Shy Albatross	Greylag Goose	B-Legged Kittiwake	Atlantic Puffin	Rüppell's Vulture	Cinereous Vulture	Eurasian Jackdaw	Common Raven	Barn Swallow	Lesser Kestrel
Group	Schpenisciformes			Aequornithia			Galloanserae	Charadriiformes		Afroaves		Australaves
H79F	H79F	H79F	H79F	H79F	H79F	H79F			H79F	H79F	H79F				H79F
H79Fa1								H79Fa1					H79Fa1
H79R	H79R	H79R	H79R	H79R	H79R	H79R		H79R		H79R	H79R				H79R
H79Ra1													H79Ra1
H79Ra2									H79Ra2
H79Ra3
H104F	H104F	H104F	H104F				H104F								H104F
H104Fa1
H104Fa2								H104Fa2	H104Fa2
H104Fa3
H104R	H104R	H104R	H104R
H104Ra1								H104Ra1	H104Ra1
H104RY							H104RogY								H104RogY
H125bF	H125bF	H125bF	H125bF
H125bFa3						H125bFa3	H125bFa3				H125bFa3				H125bFa3
H125bFa4									H125bFa4
H125bR	H125bR	H125bR	H125bR			H125bR	H125bR		H125bR		H125bR				H125bR
H131R	H131R	H131R	H131R			H131R				H131R	H131R				H131R
H131Ra2								H131Ra2	H131Ra2
H131Ra3
H131F	H131F	H131F	H131F			H131F
H131Fa1										H131Fa1	H131Fa1				H131Fa1
H131Fa2								H131Fa2	H131Fa2
H131Fa3
H128F	H128F	H128F	H128F	H128F	H128F	H128F	H128F	H128F	H128F	H128F	H128F	H128F	H128F	H128F	H128F
H128R	H128R	H128R	H128R	H128R	H128R	H128R	H128R	H128R	H128R	H128R	H128R	H128R	H128R	H128R	H128R
H32F	H32F	H32F	H32F			H32F
H32Fa1				H32Fa1	H32Fa1			H32Fa1	H32Fa1						H32Fa1
H32R	H32R	H32R	H32R
H32Ra1				H32Ra1	H32Ra1	H32Ra1		H32Ra1	H32Ra1						H32Ra1
H62F	H62F	H62F
H62Fa1				H62Fa1		H62Fa1				H62Fa1	H62Fa1
H62Fa2
H62R	H62R	H62R
H62Ra1				H62Ra1		H62Ra1
H62Ra2										H62Ra2	H62Ra2
H34F	H34F	H34F								H34F
H34Fa1								H34Fa1	H34Fa1
H34Fa2				H34Fa2
H34R	H34R	H34R		H34R				H34R	H34R	H34R
H42F	H42F	H42F	H42F	H42F	H42F	H42F			H42F
H42R	H42R	H42R	H42R	H42R	H42R	H42R			H42R
H73F	H73F	H73F	H73F			H73F		H73F	H73F	H73F	H73F		H73F	H73F
H73Fa1
H73R	H73R	H73R	H73R			H73R				H73R	H73R		H73R	H73R
H73Ra1								H73Ra1	H73Ra1
H16F	H16F	H16F	H16F	H16F		H16F									H16F
H16Fa1					H16Fa1				H16Fa1
H16R	H16R	H16R	H16R	H16R	H16R	H16R			H16R						H16R
H12F	H12F	H12F	H12F							H12F	H12F
H12R	H12R	H12R	H12R							H12R	H12R
H103F	H103F	H103F	H103F
H103R	H103R	H103R	H103R
H126F	H126F
H126R	H126R
H102F	H102F	H102F
H102R	H102R	H102R
H135F	H135F	H135F
H135R	H135R	H135R
H26F	H26F	H26F	H26F
H26R	H26R	H26R	H26R
H116F	H116F		H116F
H116R	H116R		H116R
H25F	H25F	H25F	H25F
H25R	H25R	H25R	H25R
H60F	H60F	H60F	H60F
H60R	H60R	H60R	H60R
H129F	H129F	H129F
H129R	H129R	H129R
H119F	H119F	H119F
H119R	H119R	H119R
H106F	H106F	H106F
H106R	H106R	H106R
H9F	H9F	H9F	H9F												H9F
H9R	H9R	H9R	H9R												H9R
N(Pairs)	24	22	16	7	5	9	3	7	10	7	7	1	3	2	8
